# Systematic discovery and perturbation of regulatory genes in human T cells reveals the architecture of immune networks

**DOI:** 10.1101/2021.04.18.440363

**Authors:** Jacob W. Freimer, Oren Shaked, Sahin Naqvi, Nasa Sinnott-Armstrong, Arwa Kathiria, Amy F. Chen, Jessica T. Cortez, William J. Greenleaf, Jonathan K. Pritchard, Alexander Marson

## Abstract

Complex gene regulatory networks ensure that important genes are expressed at precise levels. When gene expression is sufficiently perturbed it can lead to disease. To understand how gene expression disruptions percolate through a network, we must first map connections between regulatory genes and their downstream targets. However, we lack comprehensive knowledge of the upstream regulators of most genes. Here we developed an approach for systematic discovery of upstream regulators of critical immune factors – IL2RA, IL-2, and CTLA4 – in primary human T cells. Then, we mapped the network of these regulators’ target genes and enhancers using CRISPR perturbations, RNA-Seq, and ATAC-Seq. These regulators form densely interconnected networks with extensive feedback loops. Furthermore, this network is highly enriched for immune-associated disease variants and genes. These results provide insight into how immune-associated disease genes are regulated in T cells and broader principles about the structure of human gene regulatory networks.

**Highlights:**

- A systematic approach to identify upstream regulators of key immune genes in primary human cells
- Comprehensive RNA-Seq and ATAC-Seq perturbation maps after KO of individual discovered regulators
- Analysis uncovers a highly interconnected regulatory network of enhancers and genes in T cells
- This network is highly enriched for immune disease variants and genes shedding light on the trans-regulatory connections among key immune genes in health and disease
