## Supplementary material for "Systematic discovery and perturbation of regulatory genes in human T cells reveals the architecture of immune networks": Table S4 RNA ATAC sgRNAs

Gene	sgRNA_id	sequence
AAVS1_4	AAVS1_4	CCTCTAAGGTTTGCTTACGA
RELA	s_1671	GGAAGATCTCATCCCCACCG
AAVS1_2	AAVS1_2	GGACGCACCATTCTCACAAA
KLF2	s_2841	AAACCAGGGCCACCGAAAGG
GATA3	s_602	CAGGGAGTGTGTGAACTGTG
ZNF217	s_2469	CAAAATCTCACCCTGAAACG
PTEN	s_1640	CCAATTCAGGACCCACACGA
FOXK1	s_4852	AGGTCACGTTCTGCACAAAG
AAVS1_8	AAVS1_8	GTCACCAATCCTGTCCCTAG
STAT5B	s_1927	GTTCATTGTACAATATATGG
AAVS1_7	AAVS1_7	ACAGTGGGGCCACTAGGGAC
TNFAIP3	s_2126	CTTGTGGCGCTGAAAACGAA
MYB	s_1282	AGAAATACGGTCCGAAACGT
YY1	s_2188	TGAACAAACGCTGGTCACCG
STAT5A	s_1924	CGTGCACATGAATCCCCCCC
AAVS1_6	AAVS1_6	TGTCCCTAGTGGCCCCACTG
HIVEP2	s_694	GACAAGATGTCAGACCTAGG
IRF2	s_1090	CAGCATTCGGTAGACCCTGA
AAVS1_5	AAVS1_5	GTCCCCTCCACCCCACAGTG
FOXP1	s_3238	CATACACCATGTCCATAGAG
IL2RA	s_995	TGGCTTTGAATGTGGCGTGT
AAVS1_3	AAVS1_3	TAAGCAAACCTTAGAGGTTC
JAK3	s_1117	ACTCTCCAGGCTTAACACAG
IRF1	s_1088	TTAATTCCAACCAAATCCCG
MED12	s_2770	CAGTGAGTAGTGCCAAACCA
KMT2A	s_1248	TTGACCATAATTATGCTCAG
AAVS1_1	AAVS1_1	GGGGCCACTAGGGACAGGAT
MBD2	s_2638	CCTCAGTTGGCAAGGTACCT
ATXN7L3	s_3594	CATCGCTCAGGAGATATACG
ETS1	s_455	GGTCTCGGAGAATGACCGAG
IRF4	s_1100	CTGATCGACCAGATCGACAG
CBFB	s_135	GCCGACTTACGATTTCCGAG
