## Supplementary material for "Systematic discovery and perturbation of regulatory genes in human T cells reveals the architecture of immune networks": Table S7 CRISPR genotyping primers

guide	primer_name	Sequence
s_455	s_455 FWD	CTCTTTCCCTACACGACGCTCTTCCGATCTCATGTTGTCTGGGGTGACGA
s_455	s_455 RVS	CTGGAGTTCAGACGTGTGCTCTTCCGATCTCAGTGTGTTCCACCATCGGA
s_3244	s_3244 FWD	CTCTTTCCCTACACGACGCTCTTCCGATCTAGGCTGCACGTCAAGATGAA
s_3244	s_3244 RVS	CTGGAGTTCAGACGTGTGCTCTTCCGATCTAGCCGCTTCCATGGAATGTT
s_3593	s_3593 FWD	CTCTTTCCCTACACGACGCTCTTCCGATCTGGAGCTCCAGGTGCTACATC
s_3593	s_3593 RVS	CTGGAGTTCAGACGTGTGCTCTTCCGATCTGATATACGCGGACCTGGTCG
s_1282	s_1282 FWD	CTCTTTCCCTACACGACGCTCTTCCGATCTAGGAAGCAGGTAAAATGGGCA
s_1282	s_1282 RVS	CTGGAGTTCAGACGTGTGCTCTTCCGATCTTCCCCTTTAAGTGCTTGGCA
s_1248	s_1248 FWD	CTCTTTCCCTACACGACGCTCTTCCGATCTCTCCTACATGGGGCAACAGG
s_1248	s_1248 RVS	CTGGAGTTCAGACGTGTGCTCTTCCGATCTGGTTCTCCAGGACCTTTGGG
s_2129	s_2129 FWD	CTCTTTCCCTACACGACGCTCTTCCGATCTCTGGCATTCTGGGAGCTTCA
s_2129	s_2129 RVS	CTGGAGTTCAGACGTGTGCTCTTCCGATCTTAAGGACAAGGGTTGGGCTG
s_2126	s_2126 FWD	CTCTTTCCCTACACGACGCTCTTCCGATCTACCATGCACCGATACACACT
s_2126	s_2126 RVS	CTGGAGTTCAGACGTGTGCTCTTCCGATCTGGAGCTATCACCCAGGCAAA
s_602	s_602 FWD	CTCTTTCCCTACACGACGCTCTTCCGATCTTGTCAGCTTTCCTGCGTGTT
s_602	s_602 RVS	CTGGAGTTCAGACGTGTGCTCTTCCGATCTACCCAGAATGGTCAGCATGG
s_1339	s_1339 FWD	CTCTTTCCCTACACGACGCTCTTCCGATCTCGGAACCAGCAGGATGGATT
s_1339	s_1339 RVS	CTGGAGTTCAGACGTGTGCTCTTCCGATCTCGTGATCATGGATGCCCTGA
s_3238	s_3238 FWD	CTCTTTCCCTACACGACGCTCTTCCGATCTGAGCAAAGCATGAACGGTGG
s_3238	s_3238 RVS	CTGGAGTTCAGACGTGTGCTCTTCCGATCTTGGAATGGTTCTTGGCAGCA
s_566	s_566 FWD	CTCTTTCCCTACACGACGCTCTTCCGATCTGTGGACACAGGAGCATGTGA
s_566	s_566 RVS	CTGGAGTTCAGACGTGTGCTCTTCCGATCTGTACTTGGGCGGCACTTACT
s_4852	s_4852 FWD	CTCTTTCCCTACACGACGCTCTTCCGATCTCTCTCTCCTCAGTGTCCCCA
s_4852	s_4852 RVS	CTGGAGTTCAGACGTGTGCTCTTCCGATCTGTCACTATGGCCCGATCCTG
s_1923	s_1923 FWD	CTCTTTCCCTACACGACGCTCTTCCGATCTTGAGCCGAGATTGCACCATT
s_1923	s_1923 RVS	CTGGAGTTCAGACGTGTGCTCTTCCGATCTCAAAGGCATTGTCCCACAGC
s_1741	s_1741 FWD	CTCTTTCCCTACACGACGCTCTTCCGATCTTCAGGGTTGCCCATGATGTC
s_1741	s_1741 RVS	CTGGAGTTCAGACGTGTGCTCTTCCGATCTGAATGTTCTGCAGCGGGATG
s_3867	s_3867 FWD	CTCTTTCCCTACACGACGCTCTTCCGATCTCTCAGGAACGGGGACTTGG
s_3867	s_3867 RVS	CTGGAGTTCAGACGTGTGCTCTTCCGATCTCTCAGTGCCGAGGAGATGG
s_1724	s_1724 FWD	CTCTTTCCCTACACGACGCTCTTCCGATCTATTGCACATAGCCGTTTGCC
s_1724	s_1724 RVS	CTGGAGTTCAGACGTGTGCTCTTCCGATCTATTGCAGGGCCTTGCTTAGT
s_2638	s_2638 FWD	CTCTTTCCCTACACGACGCTCTTCCGATCTTGAGAGGATCGTTTCGCAGT
s_2638	s_2638 RVS	CTGGAGTTCAGACGTGTGCTCTTCCGATCTTGAGGGTAGGGGAAGACATGA
s_2835	s_2835 FWD	CTCTTTCCCTACACGACGCTCTTCCGATCTTCTATCAAACCTGCAGCCGG
s_2835	s_2835 RVS	CTGGAGTTCAGACGTGTGCTCTTCCGATCTCCGGAATGCAGCTTGATGTG
s_2770	s_2770 FWD	CTCTTTCCCTACACGACGCTCTTCCGATCTAAGTGAGTGAAGGGAGGGGA
s_2770	s_2770 RVS	CTGGAGTTCAGACGTGTGCTCTTCCGATCTCAAGTGGTGAGCCGGTCTTA
s_2469	s_2469 FWD	CTCTTTCCCTACACGACGCTCTTCCGATCTCCTTCTTGCCCCGATTCCTT
s_2469	s_2469 RVS	CTGGAGTTCAGACGTGTGCTCTTCCGATCTAACTGCTTTCGGTACCAGCA
s_1915	s_1915 FWD	CTCTTTCCCTACACGACGCTCTTCCGATCTATTGCCAGATGGGATGCCAA
s_1915	s_1915 RVS	CTGGAGTTCAGACGTGTGCTCTTCCGATCTGAGCTGCACCTGATCACCTT
s_3381	s_3381 FWD	CTCTTTCCCTACACGACGCTCTTCCGATCTGTTCATGGGGTTGCTCTGGA
s_3381	s_3381 RVS	CTGGAGTTCAGACGTGTGCTCTTCCGATCTTCATGGACTTCGCCTACACG
s_569	s_569 FWD	CTCTTTCCCTACACGACGCTCTTCCGATCTTACTGGGGTGGGTGAATGGA
s_569	s_569 RVS	CTGGAGTTCAGACGTGTGCTCTTCCGATCTGGAGCAACCCACAGAGTACC
s_5201	s_5201 FWD	CTCTTTCCCTACACGACGCTCTTCCGATCTCTACACTGGCAGTCTCCGTG
s_5201	s_5201 RVS	CTGGAGTTCAGACGTGTGCTCTTCCGATCTCCTGAGGCTTTGACCCAGAG
s_3308	s_3308 FWD	CTCTTTCCCTACACGACGCTCTTCCGATCTAGAGGATTTGTGGGGCGAAG
s_3308	s_3308 RVS	CTGGAGTTCAGACGTGTGCTCTTCCGATCTCTTTGGCCCTACTCTCTGCC
s_3035	s_3035 FWD	CTCTTTCCCTACACGACGCTCTTCCGATCTCTGGAACCATCTCCGAGGTG
s_3035	s_3035 RVS	CTGGAGTTCAGACGTGTGCTCTTCCGATCTACAAACTCTCTGCCTTGGCA
s_315	s_315 FWD	CTCTTTCCCTACACGACGCTCTTCCGATCTACAGCCTTGAAGTCCACCAC
s_315	s_315 RVS	CTGGAGTTCAGACGTGTGCTCTTCCGATCTTTACCCTGCGGTTCTCGAAC
s_1088	s_1088 FWD	CTCTTTCCCTACACGACGCTCTTCCGATCTAGGAGTCATGCAAGTGAGGC
s_1088	s_1088 RVS	CTGGAGTTCAGACGTGTGCTCTTCCGATCTACCCTGGCTAGAGATGCAGA
s_694	s_694 FWD	CTCTTTCCCTACACGACGCTCTTCCGATCTAATTGGGTCGGCTCAGTGAG
s_694	s_694 RVS	CTGGAGTTCAGACGTGTGCTCTTCCGATCTTGGCTGGACACGAAAACCTT
s_92	s_92 FWD	CTCTTTCCCTACACGACGCTCTTCCGATCTTTTCCGCCCTGATTTCTGCT
s_92	s_92 RVS	CTGGAGTTCAGACGTGTGCTCTTCCGATCTGCGCATCCAGTTGCTTTTCT
s_1640	s_1640 FWD	CTCTTTCCCTACACGACGCTCTTCCGATCTTCAAGATTGCAGATACAGAATCCA
s_1640	s_1640 RVS	CTGGAGTTCAGACGTGTGCTCTTCCGATCTACACACAGGTAACGGCTGAG
s_1091	s_1091 FWD	CTCTTTCCCTACACGACGCTCTTCCGATCTCCTTCCTCTATAAACGCCGCA
s_1091	s_1091 RVS	CTGGAGTTCAGACGTGTGCTCTTCCGATCTAACCTTTTGCAATGGTGGGC
s_1276	s_1276 FWD	CTCTTTCCCTACACGACGCTCTTCCGATCTCCTGGGGTGAGCTAACACTG
s_1276	s_1276 RVS	CTGGAGTTCAGACGTGTGCTCTTCCGATCTTGAATCTGAAGGCTGCAGCA
s_2078	s_2078 FWD	CTCTTTCCCTACACGACGCTCTTCCGATCTCCAGTGCCCATGGTCTACAG
s_2078	s_2078 RVS	CTGGAGTTCAGACGTGTGCTCTTCCGATCTATTCCTGAGCCGAGTTGGTG
s_1671	s_1671 FWD	CTCTTTCCCTACACGACGCTCTTCCGATCTACCCCTGCCTCCTGATGTAT
s_1671	s_1671 RVS	CTGGAGTTCAGACGTGTGCTCTTCCGATCTGCAGGGAAGTTGCATCTCCT
s_1810	s_1810 FWD	CTCTTTCCCTACACGACGCTCTTCCGATCTGCATGGTGCAATCTCTTGGC
s_1810	s_1810 RVS	CTGGAGTTCAGACGTGTGCTCTTCCGATCTCCAGTGCTGGGTGAGAAGTC
s_134	s_134 FWD	CTCTTTCCCTACACGACGCTCTTCCGATCTCCCGACCAGAGAAGCAAGTT
s_134	s_134 RVS	CTGGAGTTCAGACGTGTGCTCTTCCGATCTCCGATAAGGGCAAGCAGAGG
s_3245	s_3245 FWD	CTCTTTCCCTACACGACGCTCTTCCGATCTGCTTGGTTCTGCCCTTCTCA
s_3245	s_3245 RVS	CTGGAGTTCAGACGTGTGCTCTTCCGATCTGTCCAAATATGAGTTGAGTTTCAGT
s_989	s_989 FWD	CTCTTTCCCTACACGACGCTCTTCCGATCTTGTACTTACCTTCTTGGGCATGT
s_989	s_989 RVS	CTGGAGTTCAGACGTGTGCTCTTCCGATCTACACAGCTACAACTGGAGCA
s_271	s_271 FWD	CTCTTTCCCTACACGACGCTCTTCCGATCTAGGTGACTGAAGTCTGTGCG
s_271	s_271 RVS	CTGGAGTTCAGACGTGTGCTCTTCCGATCTAAATCTGGGTTCCGTTGCCT
s_2675	s_2675 FWD	CTCTTTCCCTACACGACGCTCTTCCGATCTATGTCAGGTAAACGTGCCGG
s_2675	s_2675 RVS	CTGGAGTTCAGACGTGTGCTCTTCCGATCTAACCCAAAAGGCTCTGGACC
s_4235	s_4235 FWD	CTCTTTCCCTACACGACGCTCTTCCGATCTCTCCCAATTCCGGGCAGAC
s_4235	s_4235 RVS	CTGGAGTTCAGACGTGTGCTCTTCCGATCTTGCATGTTCCTCAGGAGCTG
s_658	s_658 FWD	CTCTTTCCCTACACGACGCTCTTCCGATCTGCCATGTAAATAGCTGCCGC
s_658	s_658 RVS	CTGGAGTTCAGACGTGTGCTCTTCCGATCTTGTGCCGTATCACGAATTTCT
s_1119	s_1119 FWD	CTCTTTCCCTACACGACGCTCTTCCGATCTCAGAGAAAGCCTTCCCTGGG
s_1119	s_1119 RVS	CTGGAGTTCAGACGTGTGCTCTTCCGATCTCAGTTCAGTCTCCCAACCCC
s_2130	s_2130 FWD	CTCTTTCCCTACACGACGCTCTTCCGATCTGTGAGGAATCAGAGGCCTGG
s_2130	s_2130 RVS	CTGGAGTTCAGACGTGTGCTCTTCCGATCTCCCTGCCCTCAACAAGATGT
s_135	s_135 FWD	CTCTTTCCCTACACGACGCTCTTCCGATCTAAGTACACGGGCTTCAGGGA
s_135	s_135 RVS	CTGGAGTTCAGACGTGTGCTCTTCCGATCTGAGTAGGAAGTGAGACGGCG
s_3033	s_3033 FWD	CTCTTTCCCTACACGACGCTCTTCCGATCTCACGTGGCTGCATTAGGAGA
s_3033	s_3033 RVS	CTGGAGTTCAGACGTGTGCTCTTCCGATCTTGGGAAATGCAGAAGAGCCT
s_3594	s_3594 FWD	CTCTTTCCCTACACGACGCTCTTCCGATCTCTTCACCCTGAAGCTCACCA
s_3594	s_3594 RVS	CTGGAGTTCAGACGTGTGCTCTTCCGATCTGGCAGCAGATTTGGTTGGTG
s_601	s_601 FWD	CTCTTTCCCTACACGACGCTCTTCCGATCTCTACGGAAACTCGGTCAGGG
s_601	s_601 RVS	CTGGAGTTCAGACGTGTGCTCTTCCGATCTCAAAACACACTCTCGCGACG
s_89	s_89 FWD	CTCTTTCCCTACACGACGCTCTTCCGATCTGGCGGGACAATGGGGATTAA
s_89	s_89 RVS	CTGGAGTTCAGACGTGTGCTCTTCCGATCTAACCGAAGTACCGCCATCAG
s_695	s_695 FWD	CTCTTTCCCTACACGACGCTCTTCCGATCTGCTACTGGCTGGAGAAAGCA
s_695	s_695 RVS	CTGGAGTTCAGACGTGTGCTCTTCCGATCTAAGGACACTGGTCACCAACG
s_1246	s_1246 FWD	CTCTTTCCCTACACGACGCTCTTCCGATCTGCTGGCTCAGAAGATGCTGA
s_1246	s_1246 RVS	CTGGAGTTCAGACGTGTGCTCTTCCGATCTACACCCACTTACTTGCAGCA
s_454	s_454 FWD	CTCTTTCCCTACACGACGCTCTTCCGATCTCTCTCACAGCAACCCCACAT
s_454	s_454 RVS	CTGGAGTTCAGACGTGTGCTCTTCCGATCTGGCAGTGGACAGAAACCCAT
s_1296	s_1296 FWD	CTCTTTCCCTACACGACGCTCTTCCGATCTGATGCCCCTCAACGTTAGCT
s_1296	s_1296 RVS	CTGGAGTTCAGACGTGTGCTCTTCCGATCTCGAAGGGAGAAGGGTGTGAC
s_3305	s_3305 FWD	CTCTTTCCCTACACGACGCTCTTCCGATCTCTCTCCCACACCTGACCCTA
s_3305	s_3305 RVS	CTGGAGTTCAGACGTGTGCTCTTCCGATCTTGATTTCTGTTCTGGGCCCC
s_1097	s_1097 FWD	CTCTTTCCCTACACGACGCTCTTCCGATCTGTTCCGAGAAGGCATCGACA
s_1097	s_1097 RVS	CTGGAGTTCAGACGTGTGCTCTTCCGATCTCTCAAGGATCTGGCTGCCTC
s_3246	s_3246 FWD	CTCTTTCCCTACACGACGCTCTTCCGATCTAGCAACAGGAGGTGCTGTAC
s_3246	s_3246 RVS	CTGGAGTTCAGACGTGTGCTCTTCCGATCTAAGGCCAGCTTCCTTCCTTT
s_269	s_269 FWD	CTCTTTCCCTACACGACGCTCTTCCGATCTAGGTGACTGAAGTCTGTGCG
s_269	s_269 RVS	CTGGAGTTCAGACGTGTGCTCTTCCGATCTAAATCTGGGTTCCGTTGCCT
s_2472	s_2472 FWD	CTCTTTCCCTACACGACGCTCTTCCGATCTCGGTCTCCGTTTGCTTCTCT
s_2472	s_2472 RVS	CTGGAGTTCAGACGTGTGCTCTTCCGATCTGTCCTCTCACCAGCACACAA
s_1191	s_1191 FWD	CTCTTTCCCTACACGACGCTCTTCCGATCTGGTAGCCGGTCATCCAGTAG
s_1191	s_1191 RVS	CTGGAGTTCAGACGTGTGCTCTTCCGATCTAGTCCCCTGGCCATGGAATA
s_1338	s_1338 FWD	CTCTTTCCCTACACGACGCTCTTCCGATCTAAAACTGCACGGTGGGATCT
s_1338	s_1338 RVS	CTGGAGTTCAGACGTGTGCTCTTCCGATCTAGCTGCCCATGGTTGAAAGA
s_313	s_313 FWD	CTCTTTCCCTACACGACGCTCTTCCGATCTTAGAGGACCCGGCTATCCAG
s_313	s_313 RVS	CTGGAGTTCAGACGTGTGCTCTTCCGATCTAGCACAAGAAAGCCACCTCT
s_993	s_993 FWD	CTCTTTCCCTACACGACGCTCTTCCGATCTCTGGGTCCACCTTGTCTTCC
s_993	s_993 RVS	CTGGAGTTCAGACGTGTGCTCTTCCGATCTGAGGCAACCTGGACTCACTC
s_567	s_567 FWD	CTCTTTCCCTACACGACGCTCTTCCGATCTATGGACGAGAAGAATGGCCC
s_567	s_567 RVS	CTGGAGTTCAGACGTGTGCTCTTCCGATCTGCCTCTCAAAGTGCTGGGAT
s_2673	s_2673 FWD	CTCTTTCCCTACACGACGCTCTTCCGATCTACCCTACCACTCCTCCCAAA
s_2673	s_2673 RVS	CTGGAGTTCAGACGTGTGCTCTTCCGATCTAGCAGGAGAAATGTGTGCCT
s_1723	s_1723 FWD	CTCTTTCCCTACACGACGCTCTTCCGATCTTGGGATAAGGGAGAAGGGCA
s_1723	s_1723 RVS	CTGGAGTTCAGACGTGTGCTCTTCCGATCTACGGGGTTTACAGCTGTGAG
s_558	s_558 FWD	CTCTTTCCCTACACGACGCTCTTCCGATCTCTCTCCTCCAGCAAGCTCAG
s_558	s_558 RVS	CTGGAGTTCAGACGTGTGCTCTTCCGATCTCTCAGGTGGTGGAGATCGAC
s_1639	s_1639 FWD	CTCTTTCCCTACACGACGCTCTTCCGATCTTCTGCACGCTCTATACTGCA
s_1639	s_1639 RVS	CTGGAGTTCAGACGTGTGCTCTTCCGATCTCCAATTCAGGACCCACACGA
s_1669	s_1669 FWD	CTCTTTCCCTACACGACGCTCTTCCGATCTCACTGTCACCTGGAAGCAGA
s_1669	s_1669 RVS	CTGGAGTTCAGACGTGTGCTCTTCCGATCTGGGACATGACATTCAGGCCA
s_1916	s_1916 FWD	CTCTTTCCCTACACGACGCTCTTCCGATCTCCACGATTCTCTCCTCCAGC
s_1916	s_1916 RVS	CTGGAGTTCAGACGTGTGCTCTTCCGATCTTCCCCTTCTCCATCTCACCT
s_1744	s_1744 FWD	CTCTTTCCCTACACGACGCTCTTCCGATCTAACCTGTTGCTCCAAAGGCT
s_1744	s_1744 RVS	CTGGAGTTCAGACGTGTGCTCTTCCGATCTCTCTTCCAAACCTGCACCCT
s_2772	s_2772 FWD	CTCTTTCCCTACACGACGCTCTTCCGATCTCTCCCCACCCCTAGTCAACT
s_2772	s_2772 RVS	CTGGAGTTCAGACGTGTGCTCTTCCGATCTAGAATGTGGGAAAGGGGCTG
s_2080	s_2080 FWD	CTCTTTCCCTACACGACGCTCTTCCGATCTGATGTCCAGGCCAACTCCTC
s_2080	s_2080 RVS	CTGGAGTTCAGACGTGTGCTCTTCCGATCTACGATGATGAAGGGCAGGTG
s_1090	s_1090 FWD	CTCTTTCCCTACACGACGCTCTTCCGATCTGGCGGAATGATCCCCTACAG
s_1090	s_1090 RVS	CTGGAGTTCAGACGTGTGCTCTTCCGATCTCGCCATGAATTCCTTGCCTG
s_4233	s_4233 FWD	CTCTTTCCCTACACGACGCTCTTCCGATCTTGATCAGTTGTGAGGGACAGC
s_4233	s_4233 RVS	CTGGAGTTCAGACGTGTGCTCTTCCGATCTTGAAGAGAACTGAAAGTTGGCG
s_1281	s_1281 FWD	CTCTTTCCCTACACGACGCTCTTCCGATCTATACGGTCCGAAACGTTGGT
s_1281	s_1281 RVS	CTGGAGTTCAGACGTGTGCTCTTCCGATCTCCACTCCCTCATTCTTCCCG
s_2125	s_2125 FWD	CTCTTTCCCTACACGACGCTCTTCCGATCTTTCCTTAGAAATCCGAGCTGTT
s_2125	s_2125 RVS	CTGGAGTTCAGACGTGTGCTCTTCCGATCTAAACTGCTTACTTTGCGGCA
s_5200	s_5200 FWD	CTCTTTCCCTACACGACGCTCTTCCGATCTACTAACGAGCGGCTCCTAGA
s_5200	s_5200 RVS	CTGGAGTTCAGACGTGTGCTCTTCCGATCTAAGAAACCCGCTCTGGATGG
s_1924	s_1924 FWD	CTCTTTCCCTACACGACGCTCTTCCGATCTCAGACCAAGTTTGCAGCCAC
s_1924	s_1924 RVS	CTGGAGTTCAGACGTGTGCTCTTCCGATCTGCTGGATGCAAGGACAAAGC
s_3866	s_3866 FWD	CTCTTTCCCTACACGACGCTCTTCCGATCTAGGTTGAAGGGGTTGCTGTC
s_3866	s_3866 RVS	CTGGAGTTCAGACGTGTGCTCTTCCGATCTCCGTGTGTTTCCCCAGGTAA
s_2833	s_2833 FWD	CTCTTTCCCTACACGACGCTCTTCCGATCTATGGGGAAGAATGTGCGGAG
s_2833	s_2833 RVS	CTGGAGTTCAGACGTGTGCTCTTCCGATCTGCCTTACCAGTGTGGCTTCT
s_990	s_990 FWD	CTCTTTCCCTACACGACGCTCTTCCGATCTGCATCCTGGTGAGTTTGGGA
s_990	s_990 RVS	CTGGAGTTCAGACGTGTGCTCTTCCGATCTTGCATTGCACTAAGTCTTGCA
s_1809	s_1809 FWD	CTCTTTCCCTACACGACGCTCTTCCGATCTGGCCTGTTTGTCTGTTGCTT
s_1809	s_1809 RVS	CTGGAGTTCAGACGTGTGCTCTTCCGATCTCGTGAAGACGCACCCTTAGT
s_3383	s_3383 FWD	CTCTTTCCCTACACGACGCTCTTCCGATCTCCTGGATGACCTTCTCGCAG
s_3383	s_3383 RVS	CTGGAGTTCAGACGTGTGCTCTTCCGATCTGATGATGTCATCGGTGGGCC
s_4854	s_4854 FWD	CTCTTTCCCTACACGACGCTCTTCCGATCTGGATCTACGCCCACATCACC
s_4854	s_4854 RVS	CTGGAGTTCAGACGTGTGCTCTTCCGATCTAGGCTGGTCTTGATCCTCCT
s_571	s_571 FWD	CTCTTTCCCTACACGACGCTCTTCCGATCTCAGACTACGAGGCGTCATCC
s_571	s_571 RVS	CTGGAGTTCAGACGTGTGCTCTTCCGATCTCTCATCTACTGGAGCGTCCC
s_659	s_659 FWD	CTCTTTCCCTACACGACGCTCTTCCGATCTTCATGTTGGTCAGGCTGGTC
s_659	s_659 RVS	CTGGAGTTCAGACGTGTGCTCTTCCGATCTTCCAAACCATCCAGATGCGA
s_3243	s_3243 FWD	CTCTTTCCCTACACGACGCTCTTCCGATCTGCTGGCGAAGTACAGGCTAT
s_3243	s_3243 RVS	CTGGAGTTCAGACGTGTGCTCTTCCGATCTAATGCAGGCACGGAGATGAA
s_1085	s_1085 FWD	CTCTTTCCCTACACGACGCTCTTCCGATCTGGTGAGAGGTGGAAGCATCC
s_1085	s_1085 RVS	CTGGAGTTCAGACGTGTGCTCTTCCGATCTCCTTGCCTTCCTCCTTCAGG
s_1275	s_1275 FWD	CTCTTTCCCTACACGACGCTCTTCCGATCTGAATGCCTTCTCACAGCCCT
s_1275	s_1275 RVS	CTGGAGTTCAGACGTGTGCTCTTCCGATCTTTCTCTGCCAGGTAAAGCGG
s_3240	s_3240 FWD	CTCTTTCCCTACACGACGCTCTTCCGATCTAATACTTACGGGCTGAGGGG
s_3240	s_3240 RVS	CTGGAGTTCAGACGTGTGCTCTTCCGATCTATCATGTGCTGTGGTGCCAT
s_1100	s_1100 FWD	CTCTTTCCCTACACGACGCTCTTCCGATCTctcttctccccgcagtgc
s_1100	s_1100 RVS	CTGGAGTTCAGACGTGTGCTCTTCCGATCTgctcttctcctcgttctccc
s_1190	s_1190 FWD	CTCTTTCCCTACACGACGCTCTTCCGATCTggtggtggtggtggtggta
s_1190	s_1190 RVS	CTGGAGTTCAGACGTGTGCTCTTCCGATCTggtcgaggcgctcatcag
s_1293	s_1293 FWD	CTCTTTCCCTACACGACGCTCTTCCGATCTctcgtctcagagaagctggc
s_1293	s_1293 RVS	CTGGAGTTCAGACGTGTGCTCTTCCGATCTcgaggagagcagagaatccg
s_2188	s_2188 FWD	CTCTTTCCCTACACGACGCTCTTCCGATCTgacggcttcgaggatcagat
s_2188	s_2188 RVS	CTGGAGTTCAGACGTGTGCTCTTCCGATCTctgcttctgctcccacttct
s_2844	s_2844 FWD	CTCTTTCCCTACACGACGCTCTTCCGATCTccgacgacgacctcaacag
s_2844	s_2844 RVS	CTGGAGTTCAGACGTGTGCTCTTCCGATCTatccagctcgggtcgcag
s_1927	s_1927 FWD	CTCTTTCCCTACACGACGCTCTTCCGATCTccagagggaggtgggtaaga
s_1927	s_1927 RVS	CTGGAGTTCAGACGTGTGCTCTTCCGATCTggcatggttagggcccatag
s_557	s_557 FWD	CTCTTTCCCTACACGACGCTCTTCCGATCTcacgctcttgaccatccact
s_557	s_557 RVS	CTGGAGTTCAGACGTGTGCTCTTCCGATCTctgtgcggggacttccag
s_995	s_995 FWD	CTCTTTCCCTACACGACGCTCTTCCGATCTtgtctcactctttgctgcagt
s_995	s_995 RVS	CTGGAGTTCAGACGTGTGCTCTTCCGATCTtgctttgcagagctctgtga
s_1928	s_1928 FWD	CTCTTTCCCTACACGACGCTCTTCCGATCTcagagctgagggaaggcttt
s_1928	s_1928 RVS	CTGGAGTTCAGACGTGTGCTCTTCCGATCTccctggtctttgaggggaac
s_2841	s_2841 FWD	CTCTTTCCCTACACGACGCTCTTCCGATCTggcttcgtgcatgcgagg
s_2841	s_2841 RVS	CTGGAGTTCAGACGTGTGCTCTTCCGATCTgcgtcgtcgaagagaccg
s_2186	s_2186 FWD	CTCTTTCCCTACACGACGCTCTTCCGATCTcacgagatcgaggtggagac
s_2186	s_2186 RVS	CTGGAGTTCAGACGTGTGCTCTTCCGATCTtgcagagcgatcatgggc
s_1117	s_1117 FWD	CTCTTTCCCTACACGACGCTCTTCCGATCTggatccacttccttgccctg
s_1117	s_1117 RVS	CTGGAGTTCAGACGTGTGCTCTTCCGATCTgcattttcctgtgtctggcc
s_2640	s_2640 FWD	CTCTTTCCCTACACGACGCTCTTCCGATCTggtcaactctcacccaaggg
s_2640	s_2640 RVS	CTGGAGTTCAGACGTGTGCTCTTCCGATCTagagcgggaagaggatggat
