## Supplementary material for "Systematic discovery and perturbation of regulatory genes in human T cells reveals the architecture of immune networks": Table S8 sequencing primers

Use	primer_name	sequence
Custom sequencing primer for LRG guide RNA pooled screen libraries	LIB_LRG_CUST_READ1_Seq	CCGAGATCTACACGCTTTATATATCTTGTGGAAAGGACGAAACACC
Forward primer for pooled screen library construction	LIB_LRG_NEW_FWD	AATGATACGGCGACCACCGAGATCTACAC GCTTTATATATCTTGTGGAAAGGACGAAACACC
Reverse indexing primer for pooled screen library construction	LIB_LRG_R_1V2	CAAGCAGAAGACGGCATACGAGAT TCGCCTTG GTGACTGGAGTTCAGACGTGTGCTCTTCCGATCTctttgctgtttccagcaaagttgataacg
Reverse indexing primer for pooled screen library construction	LIB_LRG_R_2V2	CAAGCAGAAGACGGCATACGAGAT ATAGCGTC GTGACTGGAGTTCAGACGTGTGCTCTTCCGATCTctttgctgtttccagcaaagttgataacg
Reverse indexing primer for pooled screen library construction	LIB_LRG_R_3V2	CAAGCAGAAGACGGCATACGAGAT GAAGAAGT GTGACTGGAGTTCAGACGTGTGCTCTTCCGATCTctttgctgtttccagcaaagttgataacg
Reverse indexing primer for pooled screen library construction	LIB_LRG_R_4V2	CAAGCAGAAGACGGCATACGAGAT ATTCTAGG GTGACTGGAGTTCAGACGTGTGCTCTTCCGATCTctttgctgtttccagcaaagttgataacg
Reverse indexing primer for pooled screen library construction	LIB_LRG_R_5V2	CAAGCAGAAGACGGCATACGAGAT CGTTACCA GTGACTGGAGTTCAGACGTGTGCTCTTCCGATCTctttgctgtttccagcaaagttgataacg
Reverse indexing primer for pooled screen library construction	LIB_LRG_R_6V2	CAAGCAGAAGACGGCATACGAGAT GTCTGATG GTGACTGGAGTTCAGACGTGTGCTCTTCCGATCTctttgctgtttccagcaaagttgataacg
Reverse indexing primer for pooled screen library construction	LIB_LRG_R_7V2	CAAGCAGAAGACGGCATACGAGAT TTACGCAC GTGACTGGAGTTCAGACGTGTGCTCTTCCGATCTctttgctgtttccagcaaagttgataacg
Reverse indexing primer for pooled screen library construction	LIB_LRG_R_8V2	CAAGCAGAAGACGGCATACGAGAT TTGAATAG GTGACTGGAGTTCAGACGTGTGCTCTTCCGATCTctttgctgtttccagcaaagttgataacg
Reverse indexing primer for pooled screen library construction	LIB_LRG_R_9V2	CAAGCAGAAGACGGCATACGAGAT TCCTTGGT GTGACTGGAGTTCAGACGTGTGCTCTTCCGATCTctttgctgtttccagcaaagttgataacg
Reverse indexing primer for pooled screen library construction	LIB_LRG_R_10V2	CAAGCAGAAGACGGCATACGAGAT ACAGGTAT GTGACTGGAGTTCAGACGTGTGCTCTTCCGATCTctttgctgtttccagcaaagttgataacg
Reverse indexing primer for pooled screen library construction	LIB_LRG_R_11V2	CAAGCAGAAGACGGCATACGAGAT AACAATGG GTGACTGGAGTTCAGACGTGTGCTCTTCCGATCTctttgctgtttccagcaaagttgataacg
Reverse indexing primer for pooled screen library construction	LIB_LRG_R_12V2	CAAGCAGAAGACGGCATACGAGAT ACTGTATC GTGACTGGAGTTCAGACGTGTGCTCTTCCGATCTctttgctgtttccagcaaagttgataacg
Reverse indexing primer for pooled screen library construction	LIB_LRG_R_13V2	CAAGCAGAAGACGGCATACGAGAT AGGTCGCA GTGACTGGAGTTCAGACGTGTGCTCTTCCGATCTctttgctgtttccagcaaagttgataacg
Reverse indexing primer for pooled screen library construction	LIB_LRG_R_14V2	CAAGCAGAAGACGGCATACGAGAT CAACTCTC GTGACTGGAGTTCAGACGTGTGCTCTTCCGATCTctttgctgtttccagcaaagttgataacg
Reverse indexing primer for pooled screen library construction	LIB_LRG_R_15V2	CAAGCAGAAGACGGCATACGAGAT CCAACATT GTGACTGGAGTTCAGACGTGTGCTCTTCCGATCTctttgctgtttccagcaaagttgataacg
Reverse indexing primer for pooled screen library construction	LIB_LRG_R_16V2	CAAGCAGAAGACGGCATACGAGAT CTAACTCG GTGACTGGAGTTCAGACGTGTGCTCTTCCGATCTctttgctgtttccagcaaagttgataacg
Reverse indexing primer for pooled screen library construction	LIB_LRG_R_17V2	CAAGCAGAAGACGGCATACGAGAT ATTCCTCT GTGACTGGAGTTCAGACGTGTGCTCTTCCGATCTctttgctgtttccagcaaagttgataacg
Reverse indexing primer for pooled screen library construction	LIB_LRG_R_18V2	CAAGCAGAAGACGGCATACGAGAT CTACCAGG GTGACTGGAGTTCAGACGTGTGCTCTTCCGATCTctttgctgtttccagcaaagttgataacg
Reverse indexing primer for pooled screen library construction	LIB_LRG_R_19V2	CAAGCAGAAGACGGCATACGAGAT GCAGTCAT GTGACTGGAGTTCAGACGTGTGCTCTTCCGATCTctttgctgtttccagcaaagttgataacg
Reverse indexing primer for pooled screen library construction	LIB_LRG_R_20V2	CAAGCAGAAGACGGCATACGAGAT GTCTAGCA GTGACTGGAGTTCAGACGTGTGCTCTTCCGATCTctttgctgtttccagcaaagttgataacg
Forward primer for genotyping amplicon library construction	DNA_1_FWD	AATGATACGGCGACCACCGA GATCTACACTCTTTCCCTACACGACGCTC
Reverse indexing primer for genotyping amplicon library construction	DNA_2_RVS	CAAGCAGAAGACGGCATACGAGAT TCGCCTTG GTGACTGGAGTTCAGACGTGTGCTC
Reverse indexing primer for genotyping amplicon library construction	DNA_3_RVS	CAAGCAGAAGACGGCATACGAGAT GAAGAAGT GTGACTGGAGTTCAGACGTGTGCTC
Reverse indexing primer for genotyping amplicon library construction	DNA_4_RVS	CAAGCAGAAGACGGCATACGAGAT ATTCTAGG GTGACTGGAGTTCAGACGTGTGCTC
Reverse indexing primer for genotyping amplicon library construction	DNA_5_RVS	CAAGCAGAAGACGGCATACGAGAT CGTTACCA GTGACTGGAGTTCAGACGTGTGCTC
Reverse indexing primer for genotyping amplicon library construction	DNA_6_RVS	CAAGCAGAAGACGGCATACGAGAT GTCTGATG GTGACTGGAGTTCAGACGTGTGCTC
Reverse indexing primer for genotyping amplicon library construction	DNA_7_RVS	CAAGCAGAAGACGGCATACGAGAT TTGAATAG GTGACTGGAGTTCAGACGTGTGCTC
Reverse indexing primer for genotyping amplicon library construction	DNA_8_RVS	CAAGCAGAAGACGGCATACGAGAT TCCTTGGT GTGACTGGAGTTCAGACGTGTGCTC
Reverse indexing primer for genotyping amplicon library construction	DNA_9_RVS	CAAGCAGAAGACGGCATACGAGAT ACAGGTAT GTGACTGGAGTTCAGACGTGTGCTC
i7 indexing primers for ATAC-Seq libraries	Ad2.1_TAAGGCGA	CAAGCAGAAGACGGCATACGAGATTCGCCTTAGTCTCGTGGGCTCGGAGATGT
i7 indexing primers for ATAC-Seq libraries	Ad2.2_CGTACTAG	CAAGCAGAAGACGGCATACGAGATCTAGTACGGTCTCGTGGGCTCGGAGATGT
i7 indexing primers for ATAC-Seq libraries	Ad2.3_AGGCAGAA	CAAGCAGAAGACGGCATACGAGATTTCTGCCTGTCTCGTGGGCTCGGAGATGT
i7 indexing primers for ATAC-Seq libraries	Ad2.4_TCCTGAGC	CAAGCAGAAGACGGCATACGAGATGCTCAGGAGTCTCGTGGGCTCGGAGATGT
i7 indexing primers for ATAC-Seq libraries	Ad2.5_GGACTCCT	CAAGCAGAAGACGGCATACGAGATAGGAGTCCGTCTCGTGGGCTCGGAGATGT
i7 indexing primers for ATAC-Seq libraries	Ad2.6_TAGGCATG	CAAGCAGAAGACGGCATACGAGATCATGCCTAGTCTCGTGGGCTCGGAGATGT
i7 indexing primers for ATAC-Seq libraries	Ad2.7_CTCTCTAC	CAAGCAGAAGACGGCATACGAGATGTAGAGAGGTCTCGTGGGCTCGGAGATGT
i7 indexing primers for ATAC-Seq libraries	Ad2.8_CAGAGAGG	CAAGCAGAAGACGGCATACGAGATCCTCTCTGGTCTCGTGGGCTCGGAGATGT
i7 indexing primers for ATAC-Seq libraries	Ad2.9_GCTACGCT	CAAGCAGAAGACGGCATACGAGATAGCGTAGCGTCTCGTGGGCTCGGAGATGT
i7 indexing primers for ATAC-Seq libraries	Ad2.10_CGAGGCTG	CAAGCAGAAGACGGCATACGAGATCAGCCTCGGTCTCGTGGGCTCGGAGATGT
i7 indexing primers for ATAC-Seq libraries	Ad2.11_AAGAGGCA	CAAGCAGAAGACGGCATACGAGATTGCCTCTTGTCTCGTGGGCTCGGAGATGT
i7 indexing primers for ATAC-Seq libraries	Ad2.12_GTAGAGGA	CAAGCAGAAGACGGCATACGAGATTCCTCTACGTCTCGTGGGCTCGGAGATGT
i5 indexing primers for ATAC-Seq libraries	N5001	AATGATACGGCGACCACCGAGATCTACACTAGATCGCTCGTCGGCAGCGTCAGATGT*G
i5 indexing primers for ATAC-Seq libraries	N5002	AATGATACGGCGACCACCGAGATCTACACCTCTCTATTCGTCGGCAGCGTCAGATGT*G
i5 indexing primers for ATAC-Seq libraries	N5003	AATGATACGGCGACCACCGAGATCTACACTATCCTCTTCGTCGGCAGCGTCAGATGT*G
i5 indexing primers for ATAC-Seq libraries	N5004	AATGATACGGCGACCACCGAGATCTACACAGAGTAGATCGTCGGCAGCGTCAGATGT*G
i5 indexing primers for ATAC-Seq libraries	N5005	AATGATACGGCGACCACCGAGATCTACACGTAAGGAGTCGTCGGCAGCGTCAGATGT*G
i5 indexing primers for ATAC-Seq libraries	N5006	AATGATACGGCGACCACCGAGATCTACACACTGCATATCGTCGGCAGCGTCAGATGT*G
i5 indexing primers for ATAC-Seq libraries	N5008	AATGATACGGCGACCACCGAGATCTACACCTAAGCCTTCGTCGGCAGCGTCAGATGT*G
i5 indexing primers for ATAC-Seq libraries	N5009	AATGATACGGCGACCACCGAGATCTACACTGGAAATCTCGTCGGCAGCGTCAGATGT*G
